# Stereopy: modeling comparative and spatiotemporal cellular heterogeneity via multi-sample spatial transcriptomics

**DOI:** 10.1101/2023.12.04.569485

**Authors:** Shuangsang Fang, Mengyang Xu, Lei Cao, Xiaobin Liu, Marija Bezulj, Liwei Tan, Zhiyuan Yuan, Yao Li, Tianyi Xia, Longyu Guo, Vladimir Kovacevic, Junhou Hui, Lidong Guo, Chao Liu, Mengnan Cheng, Li’ang Lin, Zhenbin Wen, Bojana Josic, Nikola Milicevic, Ping Qiu, Qin Lu, Yumei Li, Leying Wang, Luni Hu, Chao Zhang, Qiang Kang, Fengzhen Chen, Ziqing Deng, Junhua Li, Mei Li, Shengkang Li, Yi Zhao, Guangyi Fan, Yong Zhang, Ao Chen, Yuxiang Li, Xun Xu

## Abstract

Tracing cellular dynamic changes across conditions, time, and space is crucial for understanding the molecular mechanisms underlying complex biological systems. However, integrating multi-sample data in a unified and flexible way to explore cellular heterogeneity remains a major challenge. Here, we present Stereopy, a flexible and versatile framework for modeling and dissecting comparative and spatiotemporal patterns in multi-sample spatial transcriptomics with interactive data visualization. To optimize this flexible framework, we have developed three key components: a multi-sample tailored data container, a scope controller, and an analysis transformer. Furthermore, Stereopy showcases three transformative applications supported by pivotal algorithms. Firstly, the multi-sample cell community detection (CCD) algorithm introduces an innovative capability to detect specific cell communities and identify genes responsible for pathological changes in comparable datasets. Secondly, the spatially resolved temporal gene pattern inference (TGPI) algorithm represents a notable advancement in detecting important spatiotemporal gene patterns while concurrently considering spatial and temporal features, which enhances the identification of important genes, domains and regulatory factors closely associated with temporal datasets. Finally, the 3D niche-based regulation inference tool, named NicheReg3D, reconstructs the 3D cell niches to enable the inference of cell-gene interaction network within the spatial texture, thus bridging intercellular communications and intracellular regulations to unravel the intricate regulatory mechanisms that govern cellular behavior. Overall, Stereopy serves as both a bioinformatics toolbox and an extensible framework that provides researchers with enhanced data interpretation abilities and new perspectives for mining multi-sample spatial transcriptomics data.
