## Supplementary Tables for "Stereopy: modeling comparative and spatiotemporal cellular heterogeneity via multi-sample spatial transcriptomics"

### Sheet: Table S1
Table S7 S-Dbw and SD scores for Giotto’s SDI, spaGCN and Stereopy’s CCD.
	S Dbw score						SD score
Slices	GSDI	spaGCN	GraphST	BASS	PRECAST	CCD	GSDI	spaGCN	GraphST	BASS	PRECAST	CCD
Mouse embryo brain	0.694	1.059	0.604	/	/	0.539	0.592	0.889	0.511	/	/	0.483
Adult mouse brain B5	0.863	1.301	0.906	0.869	1.461	0.736	0.739	0.876	0.638	0.627	0.854	0.62
Adult mouse brain A4	0.919	1.339	0.999	0.857	1.292	0.709	0.723	0.898	0.626	0.655	0.856	0.599
Adult mouse brain E2	0.875	1.173	0.889	0.884	1.136	0.781	0.737	0.852	0.623	0.651	0.848	0.653
UMOD KI WT	0.807	1.097	1.019	1.033	1.228	0.931	0.737	0.805	0.789	0.812	0.947	0.721
UMOD KI ob/ob	1.045	1.717	0.751	1.061	1.158	0.775	0.813	0.926	0.664	0.882	0.93	0.714

### Sheet: Table S2
Table S1 Execution time and peak memory consumption for Giotto’s SDI spaGCN and Stereopy’s CCD.
	Execution time [second]			Memory consumption [MB RAM]
Tools	Mouse embryo brain (1 slice)	Adult mouse brain (3 slices)	UMOD KI (2 slices)	Mouse embryo brain (1 slice)	Adult mouse brain (3 slices)	UMOD KI (2 slices)
GSDI	13366	19854	10974	80632	37884	31675
spaGCN	3696	1342	1869	85445	58445	26534
GraphST	2455	2964	2655	109625	303179	190129
PRECAST	/	191061	61798	/	63444	28799
BASS	/	29046	12816	/	111851	58313
CCD	79	214	31	845	25716	684

### Sheet: Table S3
Table S3 Constant/conditional markers of renal medulla of WT/UMOD KI samples
Constant marker	UMOD KI conditional marker	WT conditional marker
Slc12a1	Apoe	Fxyd2
Wfdc15b	Spp1	Egf
Ppp1r1a	Cfh	Mt2
Umod	Dpt	mt-Nd4
Malat1	Nupr1	mt-Cytb
Mt1	Lyz2	Wnk4
Ckb	Kcnd2	Atp1b1
Nudt4	Col3a1	Tmem86a
Atp1a1	Rbms3	Gabarapl1
Ppp1r1b	Arl15	Kcnt1
Ly6a	Atf5	Kng2
Gpx6	Nrp1	Idh2
Rap1gap	Slit3	Ivns1abp
Nccrp1	Clstn2	Lrrc66
Slc5a3	Nav3	Aldoa_ENSMUSG00000030695
Kcnj1	Lcn2	mt-Rnr2
Mrps6	6530403H02Rik	Stard8
Ptger3	Scin	Baiap2l2
Erbb4	Tnc	Ldhb
Cyfip2	Mgp	Cox7a1

### Sheet: Table S4
Table S4 Marker genes used for annotation of mouse embryonic cardiac cells
Cell type	Marker genes
ACM	Tnnt2, Actc1, Acta2, Tnnc1, Ttn, Nr2f1, Nkx2-5, Hand2
Blood	Myl2, Nr2f1
EC	Myl2, Cdh5, Emcn, Plvap, Egfl7, Pecam1, Npr3, Col23a1, Gata4, Hand2
EP	Wt1, Tbx18, Alcam, Upk3b, Aldh1a2, Apela, Gata4
FM	Postn, Sox9, Gata4, Hand2
VCM	Tnnt2, Actc1, Acta2, Tnnc1, Ttn, Myl2, Gata4, Nkx2-5, Mef2c

### Sheet: Table S5
Table S5 Summary of current intercellular comminication analysis methods
​	Language	Database	Highlight	Result	Visualization
Stereopy	Python	Liana consensus database	Cell-niche analysis for juxtacrine signaling model	Niche composition, L-R spatial distributions, spatial-aware GRN, possible signaling paths between ligands and target genes	L-R heatmap, L-R Circos plot, L-R bubble plot, L-R-TF Sankey plot, specific regulon enrichment heatmap, and influenced TF co-regulatory network
CellPhoneDB 4.0​	Python	CellPhoneDB​ 4.0	New database, incorporate spatial	Cell type specific LR pairs	L-R heatmap, L-R bubble plot
NICHES	R	OmniPath, FANTOM5	Truly single-cell level, intra-cluster signaling heterogeneity	Niche matrix-based DR, clustering, DE, pseudo-time	Cell–cell signaling atlas, celltype–celltype interactions heatmap
Nichenet	R	Nichenet v2	Priori model, Personalized PageRank	Ligand activity prediction, regulatory potential score, possible signaling paths between ligands and target genes	Ligand activity heatmap, ligand-target heatmap and Circos plot

### Sheet: Table S6
Table S6 Mouse cardiomyocyte-specific L-R pairs detected by Stereopy, CellphoneDB, and NICHES
ACM_VCM
	Gpc3_Cd81	Cdh2_Cdh2	Vcan_Cd44	Pkm_Cd44	Fn1_Cd44
Stereopy	✔️	✕	✕	✕	✕
CellphoneDB	✕	✔️	✕	✕	✕
NICHES	✕	✕	✔️	✔️	✔️
Supporting literature	✔️	-	-	-	-
Reference	Ng, A. et al. Loss of glypican-3 Function Causes Growth Factor-dependent Defects in Cardiac and Coronary Vascular Development. Developmental Biology (2009).	-	-	-	-
Blood_VCM
	Igf2_Igf2r	Mdk_Ncl	Calm1_Ryr2	Calm2_Cacna1C	Calm1_Cacna1C	Vim_Cd44	Fn1_Cd44
Stereopy	✔️	✔️	✔️	✔️	✔️	✔️	✔️
CellphoneDB	✕	✕	✕	✕	✕	✕	✕
NICHES	✕	✕	✕	✕	✕	✕	✔️
Supporting literature	✔️	✔️	✔️	-	-	-	✔️
Reference	Li, P. et al. IGF signaling directs ventricular cardiomyocyte proliferation during embryonic heart development. Development (2011).	Ren, H. et al. Identifying multicellular spatiotemporal organization of cells with SpaceFlow. Nature Communications (2022).	Codden, C. et al. Single Nucleus RNA-sequencing Reveals Altered Intercellular Communication and Dendritic Cell Activation in Nonobstructive Hypertrophic Cardiomyopathy. Cardiology and Cardiovascular Medicine (2022)	-	-	-	Codden, C. et al. Single Nucleus RNA-sequencing Reveals Altered Intercellular Communication and Dendritic Cell Activation in Nonobstructive Hypertrophic Cardiomyopathy. Cardiology and Cardiovascular Medicine (2022)
EC_VCM
	Igf2_Igf2r	Mdk_Ncl	Calm1_Ryr2	Calm2_Cacna1C	Calm1_Cacna1C	Calm3_Ryr2	Calm3_Cacna1C	Fbn1_Itgb1	Vim_Cd44	Col4A2_Cd44	Col4A1_Cd44	Fn1_Cd44	Lgals1_Itgb1	Ppia_Bsg
Stereopy	✔️	✔️	✔️	✔️	✔️	✔️	✔️	✔️	✔️	✔️	✔️	✔️	✔️	✕
CellphoneDB	✔️	✕	✕	✕	✕	✕	✕	✕	✕	✕	✕	✕	✕	✔️
NICHES	✔️	✕	✕	✕	✕	✕	✕	✕	✔️	✕	✕	✔️	✕	✕
Supporting literature	✔️	✔️	✔️	✔️	✔️	✔️	✔️	✔️	✔️	✔️	✔️	✔️	✔️	-
Reference	Li, P. et al. IGF signaling directs ventricular cardiomyocyte proliferation during embryonic heart development. Development (2011).	Ren, H. et al. Identifying multicellular spatiotemporal organization of cells with SpaceFlow. Nature Communications (2022).	Codden, C. et al. Single Nucleus RNA-sequencing Reveals Altered Intercellular Communication and Dendritic Cell Activation in Nonobstructive Hypertrophic Cardiomyopathy. Cardiology and Cardiovascular Medicine (2022)	Li, G. et al. Single cell expression analysis reveals anatomical and cell cycle-dependent transcriptional shifts during heart development. Development (2019).	Li, G. et al. Single cell expression analysis reveals anatomical and cell cycle-dependent transcriptional shifts during heart development. Development (2019).	Codden, C. et al. Single Nucleus RNA-sequencing Reveals Altered Intercellular Communication and Dendritic Cell Activation in Nonobstructive Hypertrophic Cardiomyopathy. Cardiology and Cardiovascular Medicine (2022)	Li, G. et al. Single cell expression analysis reveals anatomical and cell cycle-dependent transcriptional shifts during heart development. Development (2019).	Li, G. et al. Single cell expression analysis reveals anatomical and cell cycle-dependent transcriptional shifts during heart development. Development (2019).	Li, G. et al. Single cell expression analysis reveals anatomical and cell cycle-dependent transcriptional shifts during heart development. Development (2019).	Li, G. et al. Single cell expression analysis reveals anatomical and cell cycle-dependent transcriptional shifts during heart development. Development (2019).	Li, G. et al. Single cell expression analysis reveals anatomical and cell cycle-dependent transcriptional shifts during heart development. Development (2019).	Li, G. et al. Single cell expression analysis reveals anatomical and cell cycle-dependent transcriptional shifts during heart development. Development (2019).	Codden, C. et al. Single Nucleus RNA-sequencing Reveals Altered Intercellular Communication and Dendritic Cell Activation in Nonobstructive Hypertrophic Cardiomyopathy. Cardiology and Cardiovascular Medicine (2022)	-
EP_VCM
	Gpc3_Cd81	Igf2_Igf2r	Mdk_Ncl	Calm1_Ryr2	Calm2_Cacna1C	Calm1_Cacna1C	Dcn_Erbb4	Calm3_Ryr2	Calm3_Cacna1C	Ptn_Ncl	Vim_Cd44	Col1A2_Cd44	Col1A1_Cd44	Fn1_Cd44	Lgals1_Itgb1
Stereopy	✔️	✔️	✔️	✔️	✔️	✔️	✔️	✔️	✔️	✔️	✔️	✔️	✔️	✔️	✔️
CellphoneDB	✕	✔️	✕	✕	✕	✕	✕	✕	✕	✕	✕	✕	✕	✕	✕
NICHES	✕	✔️	✕	✕	✕	✕	✕	✕	✕	✕	✔️	✔️	✔️	✔️	✕
Supporting literature	✔️	✔️	✔️	-	✔️	✔️	✔️	-	-	✔️	✔️	✔️	✔️	✔️	-
Reference	Li, G. et al. Single cell expression analysis reveals anatomical and cell cycle-dependent transcriptional shifts during heart development. Development (2019).	Li, P. et al. IGF signaling directs ventricular cardiomyocyte proliferation during embryonic heart development. Development (2011).	Ren, H. et al. Identifying multicellular spatiotemporal organization of cells with SpaceFlow. Nature Communications (2022).	-	Li, G. et al. Single cell expression analysis reveals anatomical and cell cycle-dependent transcriptional shifts during heart development. Development (2019).	Li, G. et al. Single cell expression analysis reveals anatomical and cell cycle-dependent transcriptional shifts during heart development. Development (2019).	Li, G. et al. Single cell expression analysis reveals anatomical and cell cycle-dependent transcriptional shifts during heart development. Development (2019).	-	-	Ren, H. et al. Identifying multicellular spatiotemporal organization of cells with SpaceFlow. Nature Communications (2022).	Li, G. et al. Single cell expression analysis reveals anatomical and cell cycle-dependent transcriptional shifts during heart development. Development (2019).	Li, G. et al. Single cell expression analysis reveals anatomical and cell cycle-dependent transcriptional shifts during heart development. Development (2019).	Li, G. et al. Single cell expression analysis reveals anatomical and cell cycle-dependent transcriptional shifts during heart development. Development (2019).	Li, G. et al. Single cell expression analysis reveals anatomical and cell cycle-dependent transcriptional shifts during heart development. Development (2019).	-
FM_VCM
	Igf2_Igf2r	Mdk_Ncl	Calm1_Ryr2	Calm2_Cacna1C	Calm1_Cacna1C	Calm3_Ryr2	Calm3_Cacna1C	Ptn_Ncl	Fbn1_Itgb1	Vcan_Itgb1	Vcan_Cd44	Vim_Cd44	Col4A1_Cd44	Fn1_Cd44	Lgals1_Itgb1
Stereopy	✔️	✔️	✔️	✔️	✔️	✔️	✔️	✔️	✔️	✔️	✔️	✔️	✔️	✔️	✔️
CellphoneDB	✔️	✕	✕	✕	✕	✕	✕	✕	✕	✕	✕	✕	✕	✕	✕
NICHES	✔️	✕	✕	✕	✕	✕	✕	✕	✕	✕	✔️	✔️	✕	✔️	✕
Supporting literature	✔️	✔️	✔️	✔️	✔️	✔️	✔️	✔️	✔️	✔️	✔️	✔️	✔️	✔️	✔️
Reference	Li, P. et al. IGF signaling directs ventricular cardiomyocyte proliferation during embryonic heart development. Development (2011).	Ren, H. et al. Identifying multicellular spatiotemporal organization of cells with SpaceFlow. Nature Communications (2022).	Codden, C. et al. Single Nucleus RNA-sequencing Reveals Altered Intercellular Communication and Dendritic Cell Activation in Nonobstructive Hypertrophic Cardiomyopathy. Cardiology and Cardiovascular Medicine (2022)	Li, G. et al. Single cell expression analysis reveals anatomical and cell cycle-dependent transcriptional shifts during heart development. Development (2019).	Li, G. et al. Single cell expression analysis reveals anatomical and cell cycle-dependent transcriptional shifts during heart development. Development (2019).	Codden, C. et al. Single Nucleus RNA-sequencing Reveals Altered Intercellular Communication and Dendritic Cell Activation in Nonobstructive Hypertrophic Cardiomyopathy. Cardiology and Cardiovascular Medicine (2022)	Codden, C. et al. Single Nucleus RNA-sequencing Reveals Altered Intercellular Communication and Dendritic Cell Activation in Nonobstructive Hypertrophic Cardiomyopathy. Cardiology and Cardiovascular Medicine (2022)	Ren, H. et al. Identifying multicellular spatiotemporal organization of cells with SpaceFlow. Nature Communications (2022).	Li, G. et al. Single cell expression analysis reveals anatomical and cell cycle-dependent transcriptional shifts during heart development. Development (2019).	Larson, A. et al. Altered intercellular communication and extracellular matrix signaling as a potential disease mechanism in human hypertrophic cardiomyopathy. Scientific Reports (2022).	Li, G. et al. Single cell expression analysis reveals anatomical and cell cycle-dependent transcriptional shifts during heart development. Development (2019).	Li, G. et al. Single cell expression analysis reveals anatomical and cell cycle-dependent transcriptional shifts during heart development. Development (2019).	Codden, C. et al. Single Nucleus RNA-sequencing Reveals Altered Intercellular Communication and Dendritic Cell Activation in Nonobstructive Hypertrophic Cardiomyopathy. Cardiology and Cardiovascular Medicine (2022)	Li, G. et al. Single cell expression analysis reveals anatomical and cell cycle-dependent transcriptional shifts during heart development. Development (2019).	Codden, C. et al. Single Nucleus RNA-sequencing Reveals Altered Intercellular Communication and Dendritic Cell Activation in Nonobstructive Hypertrophic Cardiomyopathy. Cardiology and Cardiovascular Medicine (2022)

### Sheet: Table S7
Table S7 Top differentially expressed regulons of mouse cardiac cell clusters
Cell type	Top 10 cell type-specific regulons
ACM	Tcf7l2(+), Mllt10(+), Gata4(+), Zfp148(+), Mbnl2(+), Nfat5(+), Rfx3(+), Bach2(+), Mef2c(+), Pdlim5(+)
Blood	Neurog3(+), Mafk(+), Zfp989(+), Fosb(+), Fli1(+), Foxa1(+), Zfy1(+), Nkx1-2(+), Sox21(+), Hesx1(+)
EC	Ets1(+), Elk3(+), Ets2(+), Foxo1(+), Klf3(+), Etv6(+), Xbp1(+), Plagl1(+), Nr2f2(+), Nfib(+)
EP	Tbx18(+), Wt1(+), Rxrg(+), Klf3(+), Nr2f2(+), Xbp1(+), Ets2(+), Tcf3(+), Ets1(+), Sox11(+)
FM	Etv6(+), Ets1(+), Klf3(+), Nfyb(+), Nfia(+), Rxra(+), Sox11(+), Foxo1(+), Cux1(+), Elk3(+)
VCM	Mef2c(+), Bach2(+), Pdlim5(+), Nfatc3(+), Mllt10(+), Mef2d(+), Sox21(+), Srf(+), Mbnl2(+), Foxa1(+)
